# Transcriptional memories mediate the plasticity of sulfide stress responses to enable acclimation in *Urechis unicinctus*

**DOI:** 10.1101/2024.09.27.614670

**Authors:** Wenqing Zhang, Danwen Liu, Heran Yang, Tianya Yang, Zhifeng Zhang, Yubin Ma

## Abstract

To cope with environmental stresses, organisms often adopt a memory response upon primary stress exposure to facilitate a quicker and/or stronger reaction to recurring stresses. Somatic stress memory is essential in dealing with contemporary stress. The earliest sign of somatic stress memory is a change in gene transcription levels, which alters physiology and phenotype to better cope with stress. Sulfide is a common environmental pollutant; however, some organisms have successfully colonized sulfur-rich environments. Whether stress memory plays important role in sulfide stress adaptation remains unclear. In this study, to determine whether *Urechis unicinctus*, a sulfur-tolerant organism, retains the memory of previous sulfide stress, we simulated a repetitive sulfide stress/recovery system. The results showed that the tolerance of *U. unicinctus* to sulfide stress was significantly increased after priming with 50 µM sulfide. Further, transcriptional memory genes (TMGs) involved in regulating sulfide stress memory were identified, classified according to their expression patterns, and functionally analyzed. TMGs involved in sulfide metabolism, sugar metabolism, and protein homeostasis pathway showed an enhanced response, whereas those related to DNA repair pathway demonstrated a modified response pattern. Our study indicated that *U. unicinctus* retains memory of sulfide stress priming, which mediates plasticity to accelerate sulfide stress adaptation.
