## Supplementary material for "Transcriptional memories mediate the plasticity of sulfide stress responses to enable acclimation in *Urechis unicinctus*": Table A.1

### Sheet: Sheet1
Table A.1 qRT-PCR primer list
Gene name	Primer name	Primer sequence	Amplified fragment length
β-actin	β-actin-F	CACACTGTCCCCATCTACGAGG	153 bp
	β-actin-R	GTCACGGACGATTACACGCTC
sqr	sqr-F	CTGGCAGCATGTCAAGAAAA	101 bp
	sqr-R	GAGCTCCAGCACATTTGACA
cat	cat-F	CCAGCTACAGCAAGGCTAAGGT	114 bp
	cat-R	CACGGTCACAGAACAGGAAGGA
sod	sod-F	GAGACTTGCCCTATGACTAC	201 bp
	sod-R	TATGACCTCCTCCATTGAACT
aox	aox-F	GTAGCCTTGCCTCATCCCATC	165 bp
	aox-R	TTCATCTTGTCTCCCTCTGCTG
