## Supplementary material for "Transcriptional memories mediate the plasticity of sulfide stress responses to enable acclimation in *Urechis unicinctus*": Table A.2

### Sheet: Sheet1
Table A.2 RNA sequencing data and corresponding quality control
Sample	Raw reads (bp)	Clean reads (bp)	Clean bases (G)	Q20 (%)	Q30 (%)	GC (%)
S1_0_1	40722266	39707066	5.96	98.14	94.35	45.37
S1_0_2	43731760	42746262	6.41	98.35	94.86	45.53
S1_0_3	42534958	41446160	6.22	98.31	94.82	45.32
S1_6_1	44154774	42693088	6.4	98.42	94.83	45.15
S1_6_2	42113666	40721882	6.11	98.36	94.87	44.84
S1_6_3	46215930	45071264	6.76	98.37	94.95	45.61
S1_24_1	45359632	44082694	6.61	98.31	94.8	45.77
S1_24_2	46102626	44915146	6.74	98.36	94.88	45.69
S1_24_3	43154062	42129202	6.32	98.03	94.15	45.76
S1_48_1	45533406	44412696	6.66	98.11	94.35	45.76
S1_48_2	42279314	41224868	6.18	98.26	94.63	45.76
S1_48_3	43832486	42900658	6.44	98.38	94.91	45.76
S2_0_1	44403606	43333570	6.5	98.41	95.06	45.9
S2_0_2	42198448	41156754	6.17	98.28	94.73	45.65
S2_0_3	42301670	41017048	6.15	98.19	94.54	45.93
S2_6_1	43708560	42530486	6.38	98.46	95.2	45.6
S2_6_2	41910916	40587522	6.09	98.35	94.89	45.49
S2_6_3	45507772	44280204	6.64	98.33	94.85	45.6
S2_24_1	40491428	39449740	5.92	98.52	95.31	45.94
S2_24_2	44508484	42951548	6.44	97.57	92.79	45.89
S2_24_3	44957354	43780124	6.57	97.89	93.83	45.87
S2_48_1	42331932	41201244	6.18	98.41	95.04	45.87
S2_48_2	44606502	43500366	6.53	98.07	94.22	45.74
S2_48_3	41318430	40242590	6.04	98.48	95.16	45.75
Mean	43499166	42336758	6.35	98.27	94.67	45.65
