## Supplementary material for "Transcriptional memories mediate the plasticity of sulfide stress responses to enable acclimation in *Urechis unicinctus*": Table A.3

### Sheet: Sheet1
Table A.3 List of reads and reference genome comparison
Sample	Total mapped reads (bp)	Total mapped rate (%)	Unique mapped reads (bp)	Unique mapped rate (%)
S1_0_1	33574150	84.55	30029619	75.63
S1_0_2	36522844	85.44	32659288	76.4
S1_0_3	34775321	83.9	31103797	75.05
S1_6_1	35032170	82.06	31284373	73.28
S1_6_2	32750066	80.42	29234468	71.79
S1_6_3	37421987	83.03	33420554	74.15
S1_24_1	37351005	84.73	33400261	75.77
S1_24_2	38120599	84.87	34107650	75.94
S1_24_3	35782471	84.94	32019573	76
S1_48_1	37990104	85.54	34057018	76.68
S1_48_2	34681298	84.13	31078536	75.39
S1_48_3	36391650	84.83	32616745	76.03
S2_0_1	35282817	81.42	31456963	72.59
S2_0_2	34321491	83.39	30579238	74.3
S2_0_3	34354836	83.76	30578290	74.55
S2_6_1	35373199	83.17	31518219	74.11
S2_6_2	33177856	81.74	29569069	72.85
S2_6_3	36787255	83.08	32762236	73.99
S2_24_1	33131309	83.98	29639624	75.13
S2_24_2	35944443	83.69	32120675	74.78
S2_24_3	36784720	84.02	32893198	75.13
S2_48_1	35363627	85.83	31775113	77.12
S2_48_2	36527681	83.97	32794745	75.39
S2_48_3	33859820	84.14	30408011	75.56
Mean	35470947	83.78	31712802	74.9
