## Supplementary material for "Transcriptional memories mediate the plasticity of sulfide stress responses to enable acclimation in *Urechis unicinctus*": Table A.4

### Sheet: Sheet1
Table A.4 Expression patterns of TMGs at various points in time and typology
Type		Module	S2_0 vs S1_0	S2_6 vs S1_6	S2_24 vs S1_24	S2_48 vs S1_48	Number of genes
Type Ⅰ		3	downregulation				835
		5	upregulation
		7	upregulation	downregulation
Type Ⅱ	Enhanced response	8				upregulation	3013
		10		upregulation		upregulation
		11		upregulation
		12		upregulation	upregulation
		13			upregulation
	Modified response	1			downregulation		1064
		2			downregulation	downregulation
		4		downregulation
