## Supplementary material for "Transcriptional memories mediate the plasticity of sulfide stress responses to enable acclimation in *Urechis unicinctus*": Table A.5

### Sheet: Sheet1
Table A.5 Top10 hub genes in Module 2
Gene name	kME value	Gene function
ATP-dependent DNA helicase Q1	0.991408	DNA repair
Amiloride-sensitive sodium channel subunit beta	0.989014	Sodium ion transport
Replication protein A	0.988152	DNA replication and DNA repair
C-type lectin domain family 2 member L	0.983911	Immune reaction
Plexin-A2	0.978065	Neuron migration and regeneration
Histone-lysine N-methyltransferase SUV420H1	0.973871	DNA repair
Sushi, nidogen and EGF-like domain-containing protein 1	0.972772	Developmental process
XVGroup XV phospholipase A2	0.971938	Oxidative stress
Poly [ADP-ribose] polymerase 12	0.964398	Migration and invasion of cancer cells
Neural cell adhesion molecule 2	0.961785	Olfactory development and maintenance
