## Supplementary material for "Transcriptional memories mediate the plasticity of sulfide stress responses to enable acclimation in *Urechis unicinctus*": Table A.6

### Sheet: Sheet1
Table A.6 Top10 hub genes in Module 12
Gene name	kME value	Gene function
E3 ubiquitin-protein ligase rpm-1	0.964019	Signal transmission
C-type lectin	0.960185	Recognition pattern protein
Ras-related protein Rab-21	0.955302	Vesicular transport
Sort1	0.935751	Activate inflammatory response
Membrane magnesium transporter 1	0.934442	Protein glycosylation
Carbohydrate sulfotransferase 1	0.933221	Detoxification
Uncharacterized protein C4orf29	0.907246	Lifespan maintenance
WD repeat-containing protein 37	0.905472	Signal transduction, protein transport, chromosome modification
Mediator of RNA polymerase II transcription subunit 22	0.902236	Co activators regulating RNA polymerase II dependent gene transcription
TBC1 domain family member 20	0.896244	Formation of vesicles
