## Supplementary material for "Transcriptional memories mediate the plasticity of sulfide stress responses to enable acclimation in *Urechis unicinctus*": Table A.7

### Sheet: Sheet1
Table A.7 Top10 hub genes in Module 8
Gene name	kME value	Gene function
Heat shock 70 kDa protein A12-6	0.999369	Stress response
Toll-like receptor 4	0.998669	Immune reaction
C-type lectin domain family 17	0.997884	Immune reaction
ADP-ribosylation factor-like protein 4A	0.997817	Cellular transport and signal transduction
Nuclear factor interleukin-3-regulated protein	0.997725	Regulating transcription
Pyruvate carboxylase	0.997589	Participate in glycolysis/gluconeogenesis
Innexin unc-9	0.997358	Neuroregulation
Cell death specification protein 2	0.99717	Anti-apoptotic
Forkhead box protein O	0.997093	Cell proliferation, oxidative stress, apoptosis, metabolism
Sulfide:quinone oxidoreductase	0.99694	Sulfide detoxification
